# “It All Rolls Downstream: Upstream Control of Physical Activity Regulation”

**DOI:** 10.1101/2023.05.10.540028

**Authors:** Brianne M. Breidenbach, Liwen Liu, Troy La, Tatiana N. Castro-Padovani, Nathan Keller, Linda S Pescatello, Matthew M. Robinson, Scott A. Kelly, Kevin Gerrish, J. Timothy Lightfoot

## Abstract

Physical activity is regulated by a variety of genetic molecules. However, the pathways through which those molecules work to regulate activity is largely unknown. The purpose of this study was to gather the known genetic molecules that are associated with activity regulation and define overall upstream regulator pathways through which these molecules work. We conducted a systematic review to gather all available published datasets related to physical activity regulation, standardized the data for genomic location and species, and used this data, in an unbiased manner to create a dataset that was used: (1) to physically map and visualize all identified molecules to homologous chromosome locations and (2) as the dataset for which an Upstream Regulator Analysis (URA) was conducted using Qiagen Ingenuity Pathway Analysis (IPA) software. Our search resulted in 469 genetic molecules (e.g. genomic variant, transcript, protein, micro-RNA) that were split into brain (n=366) and muscle (n=345) sub-groups, which was our attempt to separate differences in central vs peripheral pathways. The brain and muscle data sets had several potential upstream regulators, the top-rated being β-estradiol as a regulator for 19.5% and 21% of the brain and muscle datasets respectively. To our knowledge, β-estradiol’s identification as a potential regulator, is the first evidence to link the well-known effects of sex hormones on physical activity with genetic regulation of physical activity. There were a variety of potential upstream regulators for the molecules collected in this review, but interestingly, three of the top five for both brain and muscle are nuclear receptor binding ligands; estradiol (estrogen receptor), dexamethasone (glucocorticoid receptor), and tretinoin (retinoic acid receptor), indicating a potential role of nuclear receptors in the regulation of physical activity. Selective nuclear receptor modulation may be an area of interest in future mechanistic studies of the genetic regulation of physical activity.
