## Supplemental Content Data File 1: All molecules associated with / causative of physical activity in the brain for "“It All Rolls Downstream: Upstream Control of Physical Activity Regulation”"

ID	Paper	ID. NO
P97288	Jean 2012	59
P10711	Ferguson 2015	3
Q62420	Ferguson 2015	11
Q9WUM5	Ferguson 2015	15
Q04447	Ferguson 2015	40
Q9EQF5	Ferguson 2015	47
P50516	Ferguson 2015	52
P38647	Ferguson 2015	53
P24529	Knab 2009	18
Q61616	Knab 2009	43
P47746	Dubreucq 2013	57
Clasp1	Kelly 2012	60
Phlda3	Kelly 2012	61
Ugt1a6a	Kelly 2012	62
A830006F12	Kelly 2012	63
Abhd12	Kelly 2012	64
Ensa	Kelly 2012	66
Gstm2	Kelly 2012	67
Fam107a	Kelly 2012	70
A930003O13	Kelly 2012	72
Ociad2	Kelly 2012	73
Wipf3	Kelly 2012	74
Htra2	Kelly 2012	75
BC003332	Kelly 2012	76
Prcp	Kelly 2012	78
Arrdc4	Kelly 2012	79
IL15	Kelly 2012	82
Slco2a1	Kelly 2012	86
Tln2	Kelly 2012	87
Anxa2	Kelly 2012	88
D10Ertd610	Kelly 2012	91
Snrnp25	Kelly 2012	93
Tmub2	Kelly 2012	94
Thra	Kelly 2012	95
Kif3a	Kelly 2012	96
Tmub2	Kelly 2012	97
Amn	Kelly 2012	100
Hist1h3h	Kelly 2012	101
Lgals1	Kelly 2012	102
Cyp2d22	Kelly 2012	103
Emr1	Kelly 2012	104
Gpr34	Kelly 2012	105
DBY (Ddx3y)	Kelly 2012	107
Tcfap2a	Yang 2012	110
Drd1a	Yang 2012	111
Rora	Eisener-Dorman 2010	114
Fam124b (aka A830043J08Rik)	Kas 2009	115
Epha4	Kas 2009	116
Npw	Kumar 2010	117
Glo1	Kumar 2010	118
Cyp4f15	Kumar 2010	119
Pla2g7	Kumar 2010	120
Pde9a	Kumar 2010	121
Adora2a	Caetano-Anolles 2016	137
Arhgap8	Caetano-Anolles 2016	138
Cpne4	Caetano-Anolles 2016	139
Cpne5	Caetano-Anolles 2016	140
Ctxn1	Caetano-Anolles 2016	141
Ddn	Caetano-Anolles 2016	142
Drd2	Caetano-Anolles 2016	143
Egr3	Caetano-Anolles 2016	144
Gda	Caetano-Anolles 2016	145
Gpr88	Caetano-Anolles 2016	146
Icam5	Caetano-Anolles 2016	147
Kcnj4	Caetano-Anolles 2016	148
Lamp5	Caetano-Anolles 2016	149
Lrrc10b	Caetano-Anolles 2016	150
Nrgn	Caetano-Anolles 2016	151
Nts	Caetano-Anolles 2016	152
Rxrg	Caetano-Anolles 2016	153
Scd4	Caetano-Anolles 2016	154
Sst	Caetano-Anolles 2016	155
Tbr1	Caetano-Anolles 2016	156
Foxg1	Caetano-Anolles 2016	157
Kcnv1	Caetano-Anolles 2016	158
Sp9	Caetano-Anolles 2016	159
Dlx1	Caetano-Anolles 2016	160
Gpr6	Caetano-Anolles 2016	161
Drd1	Caetano-Anolles 2016	162
Zfp831	Caetano-Anolles 2016	163
Kcnj4	Caetano-Anolles 2016	164
Ankrd63	Caetano-Anolles 2016	165
Kcnf1	Caetano-Anolles 2016	166
Chrm1	Caetano-Anolles 2016	167
Kcng1	Caetano-Anolles 2016	168
Dlx2	Caetano-Anolles 2016	169
Rprml	Caetano-Anolles 2016	170
Crhbp	Caetano-Anolles 2016	171
Rtn4rl2	Caetano-Anolles 2016	172
Vdr	Caetano-Anolles 2016	173
Actn2	Caetano-Anolles 2016	174
Ptprv	Caetano-Anolles 2016	175
Kcnh4	Caetano-Anolles 2016	176
Neurl1b	Caetano-Anolles 2016	177
Sst	Caetano-Anolles 2016	178
D430019H16Rik	Caetano-Anolles 2016	179
Prss12	Caetano-Anolles 2016	180
Rab40b	Caetano-Anolles 2016	181
Acp1	Williams 2014	108
Ahr	Williams 2014	109
Casq1	Dawes 2014	112
Mstn	Dawes 2014	113
5031434O11Rik	Saul 2017	182
Gak	Saul 2017	183
Mfsd7a	Saul 2017	184
Gpr3	Saul 2017	185
Slc38a2	Saul 2017	186
Htr1b	Saul 2017	187
Tmed5	Saul 2017	188
Baz1a	Saul 2017	189
H1f0	Saul 2017	190
Hylaq1	Umemori 2009	122
Hylaq2	Umemori 2009	123
Hylaq3	Umemori 2009	124
Actre2	Umemori 2009	125
Etohr	Umemori 2009	126
Cplaq7	Umemori 2009	127
Actre3	Umemori 2009	128
Actre4	Umemori 2009	129
Rrodp2	Umemori 2009	130
Slms2	Umemori 2009	131
Nilac3	Umemori 2009	132
Dloc1	Umemori 2009	133
D13Mit254	Yang 2009	134
Loco1	Furuse 2002	135
Loco2	Furuse 2002	136
mmu‐miR‐375	Dawes 2015	305
mmu‐miR‐5117	Dawes 2015	306
mmu‐miR‐466d‐3p	Dawes 2015	312
mmu‐miR‐467ac	Dawes 2015	313
mmu‐miR‐467b	Dawes 2015	314
mmu‐miR‐467c	Dawes 2015	315
mmu‐miR‐669f‐3p	Dawes 2015	316
mmu‐miR‐6691	Dawes 2015	317
mmu‐miR‐669n	Dawes 2015	318
mmu‐miR‐3095‐3p	Dawes 2015	324
mmu‐miR‐342‐3p	Dawes 2015	333
mmu‐miR‐342‐5p	Dawes 2015	335
mmu‐miR‐376c	Dawes 2015	336
rs31675929	Kelly 2010	199
rs31317013	Kelly 2010	200
rs30737566	Kelly 2010	201
rs30816406	Kelly 2010	202
rs30241278	Kelly 2010	203
rs30737566	Kelly 2010	204
rs3677375	Kelly 2010	205
rs13476818	Nehrenberg 2010	206
rs27380445	Kelly 2010	207
rs28032050	Kelly 2010	208
rs27368335	Kelly 2010	209
rs27368335	Kelly 2010	210
rs13478156	Nehrenberg 2010	211
rs48305016	Kelly 2010	212
rs48305016	Kelly 2010	213
rs47227633	Lightfoot 2010	214
?	Nehrenberg 2010	215
rs30981553	Kelly 2010	216
rs30462460	Kelly 2010	217
rs30462460	Kelly 2010	218
rs33841297	Kelly 2010	219
rs30462460	Kelly 2010	220
rs30945756	Lightfoot 2010	221
rs31691517	Lightfoot 2010	222
?	Nehrenberg 2010	223
rs31104131	Kelly 2010	224
rs3675993	Kelly 2010	225
rs33245012	Kelly 2010	226
rs31104131	Kelly 2010	227
rs32458319	Kelly 2010	228
rs31923186	Kelly 2010	229
rs31104131	Kelly 2010	230
rs31104131	Kelly 2010	231
rs49863494	Lightfoot 2010	232
rs32100214	Lightfoot 2010	233
rs13480073	Lightfoot 2008	234
rs26880493	Kelly 2010	235
rs26945355	Kelly 2010	236
rs26945355	Kelly 2010	237
rs26880493	Kelly 2010	238
rs26945355	Kelly 2010	239
rs26981291	Lightfoot 2010	240
rs28225821	Lightfoot 2010	241
rs32432654	Kelly 2010	242
rs46860253	Lightfoot 2010	243
rs6329684	Lightfoot 2008	244
rs6329684	Lightfoot 2008	245
rs6329684	Lightfoot 2008	246
rs29736244	Kelly 2010	247
rs3720620	Yang 2012	248
rs46617906	Lightfoot 2010	249
?	Kelly 2010	250
rs50154491	Kelly 2010	251
rs3692956	Lightfoot 2010	252
rs30405098	Kelly 2010	253
rs36666297	Lightfoot 2010	254
rs33880738	Lightfoot 2010	255
rs27289254	Kostrzewa 2014	256
rs32957531	Kas 2009	257
rs32957529	Kas 2009	258
rs13478553	Leamy 2010	259
rs13479600	Leamy 2010	260
rs13480073	Leamy 2010	261
rs6329684	Leamy 2010	262
rs13476352	Leamy 2010	263
gnf06.086.089	Leamy 2010	264
rs3714636	Leamy 2010	265
rs3703161	Leamy 2010	266
rs13480273	Leamy 2010	267
rs3712998	Leamy 2010	268
rs13480273	Leamy 2010	269
rs6361467	Leamy 2010	270
rs13481855	Leamy 2010	271
rs6154379	Leamy 2010	272
rs3715009	Leamy 2010	273
CEL-5_11773662	Leamy 2010	274
gnf06112.868	Leamy 2010	275
rs13479600	Leamy 2010	276
rs3659852	Leamy 2010	277
rs13480073	Leamy 2010	278
rs13480409	Leamy 2010	279
rs6329684	Leamy 2010	280
rs13481855	Leamy 2010	281
rs3708665	Leamy 2010	282
rs6329684	Leamy 2010	283
rs8259436	Leamy 2010	284
rs13476352	Leamy 2010	285
rs3664044	Leamy 2010	286
rs13478157	Leamy 2010	287
mCV22996021	Leamy 2010	288
rs3023193	Leamy 2010	289
rs3703161	Leamy 2010	290
rs13480073	Leamy 2010	291
rs3704618	Leamy 2010	292
mCV24434350	Leamy 2010	293
rs6329684	Leamy 2010	294
rs13482429	Leamy 2010	295
rs3686133	Leamy 2010	296
rs3671328	Leamy 2010	297
rs3713675	Leamy 2010	298
rs13480409	Leamy 2010	299
rs6259521	Leamy 2010	300
rs4136370	Leamy 2010	301
rs3713675	Leamy 2010	302
rs13480409	Leamy 2010	303
rs13480409	Leamy 2010	304
rs2228059	Bruneau 2018	349
?	Cai 2006	350
rs16933006	Comuzzie 2012	351
rs6025590	Comuzzie 2012	352
?	De Moor 2007	353
rs12612420	De Moor 2009	354
rs17592517	De Moor 2009	355
rs10887741	De Moor 2009	356
rs1980647	De Moor 2009	357
rs4934355	De Moor 2009	358
rs1358864	De Moor 2009	359
rs7903568	De Moor 2009	360
rs2077695	De Moor 2009	361
rs10218939	De Moor 2009	362
rs11202501	De Moor 2009	363
rs12412482	De Moor 2009	364
rs7908056	De Moor 2009	365
rs8097348	De Moor 2009	366
rs4502301	De Moor 2009	367
rs2345036	De Moor 2009	368
rs2111926	De Moor 2009	369
rs11080871	De Moor 2009	370
rs2111925	De Moor 2009	371
rs2160961	De Moor 2009	372
rs2052420	De Moor 2009	373
rs2052419	De Moor 2009	374
rs12605872	De Moor 2009	375
rs9646479	De Moor 2009	376
rs9646456	De Moor 2009	377
rs8095975	De Moor 2009	378
rs8083526	De Moor 2009	379
rs4389203	De Moor 2009	380
rs8099756	De Moor 2009	381
rs4797926	De Moor 2009	382
rs4797928	De Moor 2009	383
rs4797929	De Moor 2009	384
rs4797930	De Moor 2009	385
rs1869532	De Moor 2009	386
rs1869533	De Moor 2009	387
rs16941818	De Moor 2009	388
rs7229607	De Moor 2009	389
rs1051393	De Moor 2009	390
rs1858242	Doherty 2018	391
rs26579	Doherty 2018	392
rs25981	Doherty 2018	393
rs34858520	Doherty 2018	394
rs2942357	Doherty 2018	395
rs8192678	Gielen 2014	396
rs2267668	Gielen 2014	397
rs2076168	Gielen 2014	398
rs12142550	Klimentidis 2017	399
rs6667222	Klimentidis 2017	400
rs705692	Klimentidis 2017	401
rs34517439	Klimentidis 2017	402
rs181053839	Klimentidis 2017	403
rs4361077	Klimentidis 2017	404
rs10930438	Klimentidis 2017	405
rs1376935	Klimentidis 2017	406
rs148854222	Klimentidis 2017	407
rs2113077	Klimentidis 2017	408
rs3129981	Klimentidis 2017	409
rs6909774	Klimentidis 2017	410
rs10946808	Klimentidis 2017	411
rs35622985	Klimentidis 2017	412
rs1043595	Klimentidis 2017	413
rs921917	Klimentidis 2017	414
rs6955240	Klimentidis 2017	415
rs1993246	Klimentidis 2017	416
rs124672	Klimentidis 2017	417
rs72737787	Klimentidis 2017	418
rs13284832	Klimentidis 2017	419
rs3781411	Klimentidis 2017	420
rs4747438	Klimentidis 2017	421
rs7910002	Klimentidis 2017	422
rs4411372	Klimentidis 2017	423
rs9579775	Klimentidis 2017	424
rs12147808	Klimentidis 2017	425
rs1959759	Klimentidis 2017	426
rs10135643	Klimentidis 2017	427
rs10145335	Klimentidis 2017	428
rs10851869	Klimentidis 2017	429
rs5742915	Klimentidis 2017	430
rs1638525	Klimentidis 2017	431
rs62055545	Klimentidis 2017	432
rs185231044	Klimentidis 2017	433
rs9949626	Klimentidis 2017	434
rs113351744	Klimentidis 2017	435
rs429358	Klimentidis 2017	436
rs12460611	Klimentidis 2017	437
rs1921981	Klimentidis 2017	438
rs459465	Kostrzewa 2014	439
rs6022999	Kostrzewa 2015	440
rs6092090	Kostrzewa 2016	441
rs116550874	Lin 2018	442
rs7650960	Lin 2018	443
rs112909877	Lin 2018	444
rs146555373	Lin 2018	445
rs55716378	Lin 2018	446
rs3792874	Lin 2018	447
rs3792877	Lin 2018	448
rs3792878	Lin 2018	449
rs79173796	Lin 2018	450
rs1819162	Lin 2018	451
rs28524846	Lin 2018	452
rs72707657	Lin 2018	453
rs12438610	Lin 2018	454
rs12902711	Lin 2018	455
rs62020072	Lin 2018	456
rs12595253	Lin 2018	457
rs1799752	Maestu 2013	458
rs2228059	Pistilli 2011	459
?	Stefan 2002	460
rs6454672	Wilkinson 2013	461
rs11615016	Wilkinson 2013	462
rs8066276	Wilkinson 2013	463
rs363035	Wilkinson 2013	464
