## Supplemental Content Data File 2: All molecules associated with / causative of physical activity in the muscle for "“It All Rolls Downstream: Upstream Control of Physical Activity Regulation”"

ID	Paper	ID. NO
Q921G7	Ferguson 2014	9
P80317	Ferguson 2014	12
Q00623	Ferguson 2014	26
P14824	Ferguson 2014	33
P14142	Tsao 2001	34
Q8K2B3	Ferguson 2014	41
Q9JI91	Ferguson 2014	42
P50516	Ferguson 2014	51
Q60819	Pistilli 2011	58
O09165	Ferguson 2014	1
O08709	Ferguson 2014	2
Q9Z2V4	Ferguson 2014	4
P20152	Ferguson 2014	5
Q9DCT2	Ferguson 2014	6
Q8BKZ9	Ferguson 2014	7
P48036	Ferguson 2014	8
Q3UV70	Ferguson 2014	10
P97429	Ferguson 2014	13
P30416	Ferguson 2014	14
Q91X72	Ferguson 2014	16
Q1XH17	Ferguson 2014	17
Q9ERD7	Ferguson 2014	19
Q8BGQ7	Ferguson 2014	20
Q8K1Z0	Ferguson 2014	21
P26043	Ferguson 2014	22
Q921I1	Ferguson 2014	23
P09542	Ferguson 2014	24
Q00623	Ferguson 2014	25
P51885	Ferguson 2014	27
Q9JMH6	Ferguson 2014	28
P56480	Ferguson 2014	29
P14824	Ferguson 2014	30
Q62465	Ferguson 2014	31
Q60597	Ferguson 2014	32
P07759	Ferguson 2014	35
P45591	Ferguson 2014	36
Q00897	Ferguson 2014	37
Q00896	Ferguson 2014	38
P68254	Ferguson 2014	39
P34914	Ferguson 2014	44
Q9D051	Ferguson 2014	45
Q64727	Ferguson 2014	46
Q9Z2M7	Ferguson 2014	48
P29699	Ferguson 2014	49
Q7TQ48	Ferguson 2014	50
P24549	Ferguson 2014	54
Q8BRU6	Ferguson 2013	55
P70266	Ferguson 2014	56
Acot8	Kelly 2014	65
Car14	Kelly 2014	68
S100a1	Kelly 2014	69
Mup2	Kelly 2014	71
Mtmr14	Kelly 2014	77
Rpl13a	Kelly 2014	80
Prcp	Kelly 2014	81
Mt1	Kelly 2014	83
Ifi30	Kelly 2014	84
AK082735	Kelly 2014	85
Eepd1	Kelly 2014	89
Ilf3	Kelly 2014	90
Nus1	Kelly 2014	92
Pcyt2	Kelly 2014	98
Sparc	Kelly 2014	99
Sh3kbp1	Kelly 2014	106
IL15RA	Pistilli 2011	191
Acp1	Williams 2014	108
Ahr	Williams 2014	109
Casq1	Dawes 2014	112
Mstn	Dawes 2014	113
sox15	Hartmann 2008	192
chrnb1	Hartmann 2008	193
rpl26	Hartmann 2008	194
Acadvl	Hartmann 2008	195
Myh10	Hartmann 2008	196
Slc2a4	Hartmann 2008	197
Trp53	Hartmann 2008	198
Hylaq1	Umemori 2009	122
Hylaq2	Umemori 2009	123
Hylaq3	Umemori 2009	124
Actre2	Umemori 2009	125
Etohr	Umemori 2009	126
Cplaq7	Umemori 2009	127
Actre3	Umemori 2009	128
Actre4	Umemori 2009	129
Rrodp2	Umemori 2009	130
Slms2	Umemori 2009	131
Nilac3	Umemori 2009	132
Dloc1	Umemori 2009	133
D13Mit254	Yang 2009	134
Loco1	Furuse 2002	135
Loco2	Furuse 2002	136
rs31675929	Kelly 2010	199
rs31317013	Kelly 2010	200
rs30737566	Kelly 2010	201
rs30816406	Kelly 2010	202
rs30241278	Kelly 2010	203
rs30737566	Kelly 2010	204
rs3677375	Kelly 2010	205
rs13476818	Nehrenberg 2010	206
rs27380445	Kelly 2010	207
rs28032050	Kelly 2010	208
rs27368335	Kelly 2010	209
rs27368335	Kelly 2010	210
rs13478156	Nehrenberg 2010	211
rs48305016	Kelly 2010	212
rs48305016	Kelly 2010	213
rs47227633	Lightfoot 2010	214
?	Nehrenberg 2010	215
rs30981553	Kelly 2010	216
rs30462460	Kelly 2010	217
rs30462460	Kelly 2010	218
rs33841297	Kelly 2010	219
rs30462460	Kelly 2010	220
rs30945756	Lightfoot 2010	221
rs31691517	Lightfoot 2010	222
?	Nehrenberg 2010	223
rs31104131	Kelly 2010	224
rs3675993	Kelly 2010	225
rs33245012	Kelly 2010	226
rs31104131	Kelly 2010	227
rs32458319	Kelly 2010	228
rs31923186	Kelly 2010	229
rs31104131	Kelly 2010	230
rs31104131	Kelly 2010	231
rs49863494	Lightfoot 2010	232
rs32100214	Lightfoot 2010	233
rs13480073	Lightfoot 2008	234
rs26880493	Kelly 2010	235
rs26945355	Kelly 2010	236
rs26945355	Kelly 2010	237
rs26880493	Kelly 2010	238
rs26945355	Kelly 2010	239
rs26981291	Lightfoot 2010	240
rs28225821	Lightfoot 2010	241
rs32432654	Kelly 2010	242
rs46860253	Lightfoot 2010	243
rs6329684	Lightfoot 2008	244
rs6329684	Lightfoot 2008	245
rs6329684	Lightfoot 2008	246
rs29736244	Kelly 2010	247
rs3720620	Yang 2012	248
rs46617906	Lightfoot 2010	249
?	Kelly 2010	250
rs50154491	Kelly 2010	251
rs3692956	Lightfoot 2010	252
rs30405098	Kelly 2010	253
rs36666297	Lightfoot 2010	254
rs33880738	Lightfoot 2010	255
rs27289254	Kostrzewa 2014	256
rs32957531	Kas 2009	257
rs32957529	Kas 2009	258
rs13478553	Leamy 2010	259
rs13479600	Leamy 2010	260
rs13480073	Leamy 2010	261
rs6329684	Leamy 2010	262
rs13476352	Leamy 2010	263
gnf06.086.089	Leamy 2010	264
rs3714636	Leamy 2010	265
rs3703161	Leamy 2010	266
rs13480273	Leamy 2010	267
rs3712998	Leamy 2010	268
rs13480273	Leamy 2010	269
rs6361467	Leamy 2010	270
rs13481855	Leamy 2010	271
rs6154379	Leamy 2010	272
rs3715009	Leamy 2010	273
CEL-5_11773662	Leamy 2010	274
gnf06112.868	Leamy 2010	275
rs13479600	Leamy 2010	276
rs3659852	Leamy 2010	277
rs13480073	Leamy 2010	278
rs13480409	Leamy 2010	279
rs6329684	Leamy 2010	280
rs13481855	Leamy 2010	281
rs3708665	Leamy 2010	282
rs6329684	Leamy 2010	283
rs8259436	Leamy 2010	284
rs13476352	Leamy 2010	285
rs3664044	Leamy 2010	286
rs13478157	Leamy 2010	287
mCV22996021	Leamy 2010	288
rs3023193	Leamy 2010	289
rs3703161	Leamy 2010	290
rs13480073	Leamy 2010	291
rs3704618	Leamy 2010	292
mCV24434350	Leamy 2010	293
rs6329684	Leamy 2010	294
rs13482429	Leamy 2010	295
rs3686133	Leamy 2010	296
rs3671328	Leamy 2010	297
rs3713675	Leamy 2010	298
rs13480409	Leamy 2010	299
rs6259521	Leamy 2010	300
rs4136370	Leamy 2010	301
rs3713675	Leamy 2010	302
rs13480409	Leamy 2010	303
rs13480409	Leamy 2010	304
mmu‐miR‐205	Dawes 2015	307
mmu‐miR‐5117	Dawes 2015	308
mmu‐miR‐3091‐5p	Dawes 2015	319
mmu‐miR‐1957	Dawes 2015	325
mmu‐miR‐1966	Dawes 2015	329
mmu‐miR‐1967	Dawes 2015	330
mmu‐miR‐342‐3p	Dawes 2015	337
mmu‐miR‐5118	Dawes 2015	343
mmu‐miR‐1927	Dawes 2015	309
mmu‐miR‐ 5103	Dawes 2015	310
mmu‐miR‐ 5117	Dawes 2015	311
mmu‐miR‐466b‐3p	Dawes 2015	320
mmu‐miR‐467ac	Dawes 2015	321
mmu‐miR‐467b	Dawes 2015	322
mmu‐miR‐467e	Dawes 2015	323
mmu‐miR‐1960	Dawes 2015	326
mmu‐miR‐148a	Dawes 2015	327
mmu‐miR‐326	Dawes 2015	328
mmu‐miR‐711	Dawes 2015	331
mmu‐miR‐193c	Dawes 2015	332
mmu‐miR‐1843‐5p	Dawes 2015	334
mmu‐miR‐299	Dawes 2015	338
mmu‐miR‐342‐3p	Dawes 2015	339
mmu‐miR‐376a	Dawes 2015	340
mmu‐miR‐431	Dawes 2015	341
mmu‐miR‐582‐5p	Dawes 2015	342
mmu‐miR‐99ac	Dawes 2015	344
mmu‐miR‐3 62‐5p	Dawes 2015	345
mmu-miR-324-3P	Hartmann 2008	346
mmu-miR-497	Hartmann 2008	347
mmu-miR-195	Hartmann 2008	348
rs2228059	Bruneau 2018	349
?	Cai 2006	350
rs16933006	Comuzzie 2012	351
rs6025590	Comuzzie 2012	352
?	De Moor 2007	353
rs12612420	De Moor 2009	354
rs17592517	De Moor 2009	355
rs10887741	De Moor 2009	356
rs1980647	De Moor 2009	357
rs4934355	De Moor 2009	358
rs1358864	De Moor 2009	359
rs7903568	De Moor 2009	360
rs2077695	De Moor 2009	361
rs10218939	De Moor 2009	362
rs11202501	De Moor 2009	363
rs12412482	De Moor 2009	364
rs7908056	De Moor 2009	365
rs8097348	De Moor 2009	366
rs4502301	De Moor 2009	367
rs2345036	De Moor 2009	368
rs2111926	De Moor 2009	369
rs11080871	De Moor 2009	370
rs2111925	De Moor 2009	371
rs2160961	De Moor 2009	372
rs2052420	De Moor 2009	373
rs2052419	De Moor 2009	374
rs12605872	De Moor 2009	375
rs9646479	De Moor 2009	376
rs9646456	De Moor 2009	377
rs8095975	De Moor 2009	378
rs8083526	De Moor 2009	379
rs4389203	De Moor 2009	380
rs8099756	De Moor 2009	381
rs4797926	De Moor 2009	382
rs4797928	De Moor 2009	383
rs4797929	De Moor 2009	384
rs4797930	De Moor 2009	385
rs1869532	De Moor 2009	386
rs1869533	De Moor 2009	387
rs16941818	De Moor 2009	388
rs7229607	De Moor 2009	389
rs1051393	De Moor 2009	390
rs1858242	Doherty 2018	391
rs26579	Doherty 2018	392
rs25981	Doherty 2018	393
rs34858520	Doherty 2018	394
rs2942357	Doherty 2018	395
rs8192678	Gielen 2014	396
rs2267668	Gielen 2014	397
rs2076168	Gielen 2014	398
rs12142550	Klimentidis 2017	399
rs6667222	Klimentidis 2017	400
rs705692	Klimentidis 2017	401
rs34517439	Klimentidis 2017	402
rs181053839	Klimentidis 2017	403
rs4361077	Klimentidis 2017	404
rs10930438	Klimentidis 2017	405
rs1376935	Klimentidis 2017	406
rs148854222	Klimentidis 2017	407
rs2113077	Klimentidis 2017	408
rs3129981	Klimentidis 2017	409
rs6909774	Klimentidis 2017	410
rs10946808	Klimentidis 2017	411
rs35622985	Klimentidis 2017	412
rs1043595	Klimentidis 2017	413
rs921917	Klimentidis 2017	414
rs6955240	Klimentidis 2017	415
rs1993246	Klimentidis 2017	416
rs124672	Klimentidis 2017	417
rs72737787	Klimentidis 2017	418
rs13284832	Klimentidis 2017	419
rs3781411	Klimentidis 2017	420
rs4747438	Klimentidis 2017	421
rs7910002	Klimentidis 2017	422
rs4411372	Klimentidis 2017	423
rs9579775	Klimentidis 2017	424
rs12147808	Klimentidis 2017	425
rs1959759	Klimentidis 2017	426
rs10135643	Klimentidis 2017	427
rs10145335	Klimentidis 2017	428
rs10851869	Klimentidis 2017	429
rs5742915	Klimentidis 2017	430
rs1638525	Klimentidis 2017	431
rs62055545	Klimentidis 2017	432
rs185231044	Klimentidis 2017	433
rs9949626	Klimentidis 2017	434
rs113351744	Klimentidis 2017	435
rs429358	Klimentidis 2017	436
rs12460611	Klimentidis 2017	437
rs1921981	Klimentidis 2017	438
rs459465	Kostrzewa 2014	439
rs6022999	Kostrzewa 2015	440
rs6092090	Kostrzewa 2016	441
rs116550874	Lin 2018	442
rs7650960	Lin 2018	443
rs112909877	Lin 2018	444
rs146555373	Lin 2018	445
rs55716378	Lin 2018	446
rs3792874	Lin 2018	447
rs3792877	Lin 2018	448
rs3792878	Lin 2018	449
rs79173796	Lin 2018	450
rs1819162	Lin 2018	451
rs28524846	Lin 2018	452
rs72707657	Lin 2018	453
rs12438610	Lin 2018	454
rs12902711	Lin 2018	455
rs62020072	Lin 2018	456
rs12595253	Lin 2018	457
rs1799752	Maestu 2013	458
rs2228059	Pistilli 2011	459
?	Stefan 2002	460
rs6454672	Wilkinson 2013	461
rs11615016	Wilkinson 2013	462
rs8066276	Wilkinson 2013	463
rs363035	Wilkinson 2013	464
